# Epigenetic regulation of differentially expressed genes between various glioma types

**DOI:** 10.1101/2020.08.29.272013

**Authors:** Ilona E. Grabowicz, Bartek Wilczyński, Bożena Kamińska, Adria-Jaume Roura, Bartosz Wojtaś, Michał J. Dąbrowski

## Abstract

Gliomas are the most frequent primary tumors of the central nervous system (CNS) and encompass two major subgroups: diffuse, malignant gliomas and benign, well differentiated gliomas showing a more circumscribed growth. Genome-wide next generation sequencing studies have uncovered specific genetic alterations, transcriptomic patterns and epigenetic profiles associated with different types of gliomas improving tumor diagnosis and having important implications for future clinical trials and patient management. We have recently created a unique resource encompassing genome-wide profiles of open chromatin, histone H3K27ac and H3Kme3 modifications, DNA methylation and transcriptomes of 33 glioma samples of different grades. Here, we took advantage of a wealth of data from those high-throughput experiments, intersected those data with topologically associating domains (TADs) and demonstrated that the chromatin organization and epigenetic landscape of enhancers have a strong impact on genes differentially expressed in low grade versus high grade gliomas. We identified TADs enriched in glioma grade-specific genes and/or epigenetic marks. We found a set of transcription factors, including REST, E2F1 and NFKB1, that are most likely to regulate gene expression in multiple TADs, containing glioma-related genes. Moreover, many genes associated with the cell-matrix adhesion Gene Ontology group, in particular 14 *PROTOCADHERINs*, were found to be regulated by the long range contacts with enhancers. Overall, the results presented here demonstrate the existence of epigenetic differences associated with chromatin organization driving differential gene expression in gliomas of different malignancy. We demonstrated that integration of whole genome epigenetic data with Hi-C data and transcriptomic profiles described in this work, can segregate low and high grade gliomas and reveal new regulatory networks that could explain some of the functional differences between gliomas of different malignancies.

**Highlights:**

- Integration of ATAC-seq, ChIP-seq and RNA-seq reveals glioma malignancy-related gene regulatory networks.
- TADs segmentation contributes to gene-epigenetically modified enhancer relationships.
- Contacts of active enhancers in gliomas of different malignancies might affect expression of genes involved in cancerogenesis, such as *PROTOCADHERINs* or *EGFR.*
