## Supplementary Table 4 for "Epigenetic regulation of differentially expressed genes between various glioma types"

	enriched_TF_above_random	TAD_nr	median_correlation
1	EGR1	1366	-0.0471270057198795
2	ATF1	1366	0.246402814892666
3	NFE2L1	1366	-0.340562587308416
4	VSX2	1366	-0.0467753472718509
5	MSX1	1366	0.316774240050492
6	ZNF423	2337	0.439333768776029
7	PAX3	2337	0.153872384586656
8	ZBTB6	2337	-0.119879053984328
9	NFKB1	2337	0.274623792707723
10	REST	2337	-0.450043255371301
11	NHLH1	2337	-0.226191272171755
12	HMX1	2337	0.134156782780264
13	HNF4A	2337	-0.118507599623848
14	E2F1	2337	-0.445261099709327
15	PAX5	2007	-0.363551282883372
16	E2F1	2007	-0.285138420087234
17	SPZ1	2007	-0.0867589672428566
18	FOXO4	1101	0.185288364974888
19	MYCN	1101	0.323869362195389
20	EBF1	1101	0.371709756716332
21	NGF	1101	0.388011289851935
22	ZIC1	1101	0.336672397011312
23	REST	1101	-0.487878609119737
24	HOXA13	1101	-0.229241328460281
25	NFATC1	1101	-0.289508004405586
26	STAT5B	1101	0.32707012089937
27	IRF7	1101	-0.171536957209637
28	MAX	1101	-0.094950213371266
29	ZBTB6	1101	-0.186318101233179
30	PAX6	1101	-0.199347956350529
31	NR6A1	1101	0.352480887665442
32	TCF4	1101	0.200094831673779
33	FOXC1	1101	0.15268804484175
34	E2F1	1101	-0.608025607137683
35	SP1	1101	-0.228662873399715
36	NFE2L2	1101	0.109537075647342
37	MYB	1101	-0.306820543201068
38	HSF2	1101	0.124362774155305
39	LHX3	1101	-0.151666437712206
40	STAT5A	1101	-0.167852062588905
41	NR3C1	1101	0.186959100306146
42	TCF3	1101	-0.254163950419807
43	MZF1	1101	0.125889046941679
44	LMO2	1101	0.355639855997865
45	FOXJ2	1101	0.120561911183276
46	IL17RD	1101	0.317804646752015
47	TAL1	1101	0.24896265560166
48	MYOG	1101	0.102102416211075
49	ARID5B	1101	-0.411973921093124
50	NFKB1	1101	-0.123525576649925
51	HOXA9	1101	-0.263755500701327
52	CEBPA	1101	0.145329540066382
53	CUX1	1101	0.198790896159317
54	AHR	1101	0.288373205105336
55	CR1	1101	-0.272377002506893
56	PAX5	1101	-0.186606351780413
57	SOX5	1101	0.597913703176861
58	EN1	1101	0.142847263192081
59	MYB	1101	-0.306820543201068
60	IRF2	1101	0.108819345661451
61	MAX	1101	-0.0988620199146515
62	TP53	1101	-0.160976766239924
63	MEIS1	1101	0.217736680187549
64	KLF12	1101	0.489064075306397
65	MIF	1101	-0.421171171171171
66	RFX1	1101	0.229980440211953
67	EGR2	1101	0.114812400177977
68	CREB1	1101	-0.259676368187774
69	ELK1	1101	0.147362182422663
70	HMX1	1101	0.51001778663097
71	BPTF	1101	-0.161569464201043
72	ALX1	1101	-0.0939143766188096
73	FOXD1	1101	-0.378750172193512
74	NFE2L1	1101	0.438681762373366
75	MAFG	1101	-0.247036510194405
76	NR2F1	1101	0.547652916073969
77	TFAP4	1101	-0.330527566045361
78	TGIF1	1101	-0.45189971035462
79	CDC5L	1101	-0.371072910491998
80	ACTR1A	1101	0.278568041725936
81	NKX2-2	1101	0.4420734917713
82	ZBTB18	1101	0.225343764817449
83	ZIC3	1101	0.341605167457408
84	CABLES1	1101	0.343192461037939
85	USF1	1101	-0.231462272945277
