## Supplementary Table 6 for "Epigenetic regulation of differentially expressed genes between various glioma types"

	x
1	ENSG00000179818
2	ENSG00000112715
3	ENSG00000165795
4	ENSG00000135679
5	ENSG00000118513
6	ENSG00000087460
7	ENSG00000151067
8	ENSG00000077782
9	ENSG00000006283
10	ENSG00000182718
11	ENSG00000153113
12	ENSG00000146648
13	ENSG00000135446
14	ENSG00000103034
15	ENSG00000234456
16	ENSG00000134470
17	ENSG00000189067
18	ENSG00000186523
19	ENSG00000059377
20	ENSG00000140416
21	ENSG00000156113
22	ENSG00000135454
23	ENSG00000153310
24	ENSG00000153094
25	ENSG00000049540
26	ENSG00000090539
27	ENSG00000058404
28	ENSG00000112561
29	ENSG00000164828
30	ENSG00000135452
31	ENSG00000080823
32	ENSG00000065609
33	ENSG00000175274
34	ENSG00000088367
35	ENSG00000186522
36	ENSG00000068831
37	ENSG00000108852
38	ENSG00000123297
39	ENSG00000177697
40	ENSG00000103253
41	ENSG00000148498
42	ENSG00000104231
43	ENSG00000149948
44	ENSG00000184828
45	ENSG00000079102
46	ENSG00000112679
47	ENSG00000214063
48	ENSG00000140398
49	ENSG00000104833
50	ENSG00000237125
51	ENSG00000100968
52	ENSG00000141431
53	ENSG00000075043
54	ENSG00000160957
