## Supplementary Table 7 for "Epigenetic regulation of differentially expressed genes between various glioma types"

	X	DE_ENSEMBL	symbol	chr	start	stop	prediction_start	prediction_stop	bin_ID	region_start	region_stop	enhancer_start	enhancer_stop	enhancer_pvalue	wilcox_p_methyl	kor_p	kor_R	TCGA_log_rank_test_p_value
1	1	ENSG00000146648	EGFR	chr7	55019020	55256620	55252308	55262307	bin_7_5494	54881593	54882642	54881593	54882643	0.001465201465201	0.004329004329004	0.177662037037037	-0.5	0.089
2	3	ENSG00000106571	GLI3	chr7	41960949	42237870	42140402	42150401	bin_7_4210	42065573	42066985	42065573	42066986	0.001465201465201	0.009324009324009	0.088650878575534	-0.517482517482518	<0.0001
3	6	ENSG00000142856	ITGB3BP	chr1	63440769	63593721	63524330	63534329	bin_1_6471	64244366	64246430	64244366	64246431	0.001465201465201	0.001243201243201	0.003161252109393	-0.797202797202797	<0.0001
4	19	ENSG00000116120	FARSB	chr2	222570535	222656337	222615282	222625281	bin_2_22316	222293705	222296228	222293705	222296229	0.001465201465201	0.0003108003108	0.055481324081621	-0.573426573426573	0.1
5	20	ENSG00000105877	DNAH11	chr7	21543214	21901839	21760383	21770382	bin_7_2081	20777626	20779218	20777626	20779219	0.001465201465201	0.000621600621601	0.003161252109393	0.797202797202797	<0.0001
6	95	ENSG00000197177	ADGRA1	chr10	133070928	133131675	133096497	133116496	bin_10_13489	133082796	133083162	133082796	133083163	0.002930402930403	0.0003108003108	0.052086241750028	-0.580419580419581	<0.0001
7	114	ENSG00000112137	PHACTR1	chr6	12716804	13290484	12889769	12909768	bin_6_1165	11655914	11657102	11655914	11657103	0.002930402930403	0.009324009324009	0.005252920577735	-0.769230769230769	0.65
8	115	ENSG00000078401	EDN1	chr6	12290362	12297194	12289768	12299767	bin_6_1165	11655914	11657102	11655914	11657103	0.002930402930403	0.009324009324009	0.005252920577735	-0.769230769230769	0.19
9	126	ENSG00000227582	ADGRF5P1	chr9	62860872	62864957	62854177	62864176	bin_9_6841	63816691	63817445	63816691	63817446	0.002930402930403	0.003729603729604	0.23673221413855	-0.370629370629371	<0.0001
